# Postnatal lymph node expansion of stromal progenitors towards reticular and CD34^+^ stromal cell subsets is determined by distinct transcriptional programs

**DOI:** 10.1101/2021.06.06.447189

**Authors:** Joern Pezoldt, Carolin Wiechers, Maria Litovchenko, Marjan Biocanin, Mangge Zou, Katarzyna Sitnik, Michael Beckstette, Wanze Chen, Vincent Gardeux, Stefan Floess, Maria Ebel, Julie Russeil, Panagiota Arampatzi, Ehsan Vafardanejad, Antoine-Emmanuel Saliba, Bart Deplancke, Jochen Huehn

## Abstract

Gut-draining mesenteric lymph nodes (mLN) provide the framework and microenvironment to shape intestinal adaptive immune responses. We previously delineated transcriptional signatures in LN stromal cells (SC), pointing to tissue-specific variability in composition and immuno-modulatory function of SCs.

Here, we dissect the tissue-specific epigenomic DNA accessibility and CpG methylation landscape of LN non-endothelial SCs and identify a microbiota-independent core epigenomic signature of LN SCs. By combined analysis of transcription factor (TF) binding sites together with the gene expression profiles of non-endothelial SCs, we delineated TFs poising skin-draining peripheral LN (pLN) SCs for pro-inflammatory responses. Furthermore, using scRNA-seq, we dissected the developmental trajectory of mLN SCs derived from postnatal to aged mice, identifying two distinct putative progenitors, namely CD34^+^ SC and fibroblastic reticular stromal cell (FRC) progenitors, which both feed the rapid postnatal LN expansion. Finally, we identified *Irf3* as a key differentiation TF inferred from the epigenomic signature of mLN SCs that is dynamically expressed along the differentiation trajectories of FRCs, and validated *Irf3* as a regulator of Cxcl9^+^ FRC differentiation.

Together, our data constitute a comprehensive transcriptional and epigenomic map of mLN development and dissect location-specific, microbiota-independent properties of mLN non-endothelial SCs. As such, our findings represent a valuable resource to identify core transcriptional regulators that impinge on the developing mLN early in life, thereby shaping long-lasting intestinal adaptive immune responses.
