## Supplementary Table 1 for "Postnatal lymph node expansion of stromal progenitors towards reticular and CD34^+^ stromal cell subsets is determined by distinct transcriptional programs"

### Sheet: WGBS_commensal_dependent
Supplementary Table 1: Commensal-dependent differentially methylated regions. CD45-CD24-CD31-Pdpn+ SCs were isolated from mLNs and pLNs of GF or SPF mice and WGBS analysis were performed.
Comparison	chr	start	end	n	width	areaStat	meanDiff	group1.mean	group2.mean	direction	distance_to_nearest_tss	nearest_gene_id	GeneSymbol
pLNSPF_vs_pLNGF	chr3	95283300	95283791	28	492	-226.16	-0.390347	0.00220082	0.392548	hypo	0	ENSMUSG00000038712	Fam63a
pLNSPF_vs_pLNGF	chr19	4066319	4066541	5	223	-36.57	-0.332728	0.259347	0.592075	hypo	7023	ENSMUSG00000058216	BC021614
pLNSPF_vs_pLNGF	chr5	53994388	53994724	7	337	36.1243	0.256267	0.673763	0.417496	hyper	3691	ENSMUSG00000039156	Stim2
pLNSPF_vs_pLNGF	chr8	69585534	69586054	4	521	28.4228	0.306238	0.787964	0.481726	hyper	28008	ENSMUSG00000060427	Zfp868
pLNSPF_vs_pLNGF	chr9	22188595	22188652	4	58	24.2111	0.273862	0.716941	0.443079	hyper	427	ENSMUSG00000074472	Zfp872
pLNSPF_vs_pLNGF	chr18	10724893	10724983	3	91	22.1747	0.312041	0.755748	0.443706	hyper	563	ENSMUSG00000024294	Mib1
pLNSPF_vs_pLNGF	chr4	40267443	40267654	3	212	21.41	0.269385	0.660706	0.391321	hyper	1913	ENSMUSG00000028407	Toporsos
pLNSPF_vs_pLNGF	chr3	89765441	89765778	5	338	-21.2186	-0.254771	0.46815	0.722921	hypo	808	ENSMUSG00000027950	Chrnb2
pLNSPF_vs_pLNGF	chr2	3425028	3425184	3	157	-19.9496	-0.272753	0.365	0.637753	hypo	826	ENSMUSG00000026648	Dclre1c
pLNSPF_vs_pLNGF	chr4	100095066	100095291	3	226	-19.7185	-0.266761	0.567085	0.833846	hypo	498	ENSMUSG00000035305	Ror1
pLNSPF_vs_pLNGF	chr5	115119910	115119973	3	64	19.6007	0.286653	0.756526	0.469872	hyper	563	ENSMUSG00000029545	Acads
pLNSPF_vs_pLNGF	chr11	120438257	120438288	3	32	-18.5074	-0.283419	0.401734	0.685152	hypo	548	ENSMUSG00000039703	Nploc4
pLNSPF_vs_pLNGF	chr15	76972697	76972775	3	79	17.5222	0.263509	0.912041	0.648532	hyper	24158	ENSMUSG00000063236	1110038F14Rik
pLNSPF_vs_pLNGF	chr8	27303773	27303859	3	87	-16.5399	-0.253582	0.445689	0.699271	hypo	40533	ENSMUSG00000071138	Tex24
pLNSPF_vs_pLNGF	chr5	32854830	32855120	3	291	15.7115	0.250623	0.74855	0.497927	hyper	573	ENSMUSG00000054280	Prr14l
pLNSPF_vs_pLNGF	chr14	3272490	3272610	4	121	-13.9562	-0.282244	0.411883	0.694127	hypo	1809	ENSMUSG00000079407	1700110I01Rik
mLNSPF_vs_mLNGF	chr2	157559186	157559825	16	640	67.5649	0.271394	0.68109	0.409696	hyper	181	ENSMUSG00000067787	Blcap
mLNSPF_vs_mLNGF	chr2	105132426	105132672	16	247	-55.3657	-0.259304	0.246654	0.505957	hypo	1543	ENSMUSG00000016458	Wt1
mLNSPF_vs_mLNGF	chr9	78427675	78427978	7	304	42.8021	0.255224	0.636128	0.380904	hyper	0	ENSMUSG00000087052	Gm8093
mLNSPF_vs_mLNGF	chrX	94725438	94725517	19	80	37.9889	0.273721	0.359697	0.0859754	hyper	869	ENSMUSG00000073062	Zxdb
mLNSPF_vs_mLNGF	chr11	12026129	12026932	8	804	36.9029	0.278438	0.462483	0.184046	hyper	0	ENSMUSG00000020176	Grb10
mLNSPF_vs_mLNGF	chr6	28928172	28928202	3	31	27.6927	0.431093	0.606425	0.175332	hyper	48129	ENSMUSG00000001424	Snd1
mLNSPF_vs_mLNGF	chr14	44860227	44860392	4	166	24.2371	0.261645	0.435715	0.17407	hyper	851	ENSMUSG00000071489	Ptgdr
mLNSPF_vs_mLNGF	chr19	11121961	11122193	6	233	-24.1241	-0.267399	0.553903	0.821302	hypo	8684	ENSMUSG00000024729	1700017D01Rik
mLNSPF_vs_mLNGF	chr19	3934803	3934843	4	41	20.7473	0.267432	0.786945	0.519514	hyper	341	ENSMUSG00000036908	Unc93b1
mLNSPF_vs_mLNGF	chr2	164864867	164865322	3	456	-19.9267	-0.274331	0.420395	0.694727	hypo	7155	ENSMUSG00000017754	Pltp
mLNSPF_vs_mLNGF	chr7	16388382	16388461	3	80	18.0951	0.261796	0.611451	0.349654	hyper	584	ENSMUSG00000052833	Sae1
mLNSPF_vs_mLNGF	chr9	65140434	65140524	3	91	17.9178	0.267234	0.545615	0.278381	hyper	628	ENSMUSG00000032394	Igdcc3
mLNSPF_vs_mLNGF	chr14	54607235	54607422	4	188	17.0111	0.268532	0.676707	0.408175	hyper	1326	ENSMUSG00000022179	4931414P19Rik
mLNSPF_vs_mLNGF	chr19	11119218	11119886	4	669	-16.1343	-0.263581	0.64023	0.903811	hypo	10991	ENSMUSG00000024729	1700017D01Rik
mLNSPF_vs_mLNGF	chr19	8801004	8801206	3	203	14.2207	0.255265	0.595152	0.339887	hyper	1322	ENSMUSG00000071661	Zbtb3
mLNSPF_vs_mLNGF	chr11	30753754	30754118	3	365	12.0238	0.300987	0.580323	0.279336	hyper	842	ENSMUSG00000083990	Gm12101
mLNSPF_vs_mLNGF	chr2	145122709	145122744	3	36	11.0485	0.279329	0.678908	0.399579	hyper	45008	ENSMUSG00000063873	Slc24a3

### Sheet: Sheet2
chr	start	end	n	width	areaStat	meanDiff	group1.mean	group2.mean	direction	distance_to_nearest_tss	nearest_gene_id	nearest_gene_name
chr2	157559186	157559825	16	640	67.5649	0.271394	0.68109	0.409696	hyper	181	ENSMUSG00000067787	Blcap
chr2	105132426	105132672	16	247	-55.3657	-0.259304	0.246654	0.505957	hypo	1543	ENSMUSG00000016458	Wt1
chr9	78427675	78427978	7	304	42.8021	0.255224	0.636128	0.380904	hyper	0	ENSMUSG00000087052	Gm8093
chrX	94725438	94725517	19	80	37.9889	0.273721	0.359697	0.0859754	hyper	869	ENSMUSG00000073062	Zxdb
chr11	12026129	12026932	8	804	36.9029	0.278438	0.462483	0.184046	hyper	0	ENSMUSG00000020176	Grb10
chr6	28928172	28928202	3	31	27.6927	0.431093	0.606425	0.175332	hyper	48129	ENSMUSG00000001424	Snd1
chr14	44860227	44860392	4	166	24.2371	0.261645	0.435715	0.17407	hyper	851	ENSMUSG00000071489	Ptgdr
chr19	11121961	11122193	6	233	-24.1241	-0.267399	0.553903	0.821302	hypo	8684	ENSMUSG00000024729	1700017D01Rik
chr19	3934803	3934843	4	41	20.7473	0.267432	0.786945	0.519514	hyper	341	ENSMUSG00000036908	Unc93b1
chr2	164864867	164865322	3	456	-19.9267	-0.274331	0.420395	0.694727	hypo	7155	ENSMUSG00000017754	Pltp
chr7	16388382	16388461	3	80	18.0951	0.261796	0.611451	0.349654	hyper	584	ENSMUSG00000052833	Sae1
chr9	65140434	65140524	3	91	17.9178	0.267234	0.545615	0.278381	hyper	628	ENSMUSG00000032394	Igdcc3
chr14	54607235	54607422	4	188	17.0111	0.268532	0.676707	0.408175	hyper	1326	ENSMUSG00000022179	4931414P19Rik
chr19	11119218	11119886	4	669	-16.1343	-0.263581	0.64023	0.903811	hypo	10991	ENSMUSG00000024729	1700017D01Rik
chr19	8801004	8801206	3	203	14.2207	0.255265	0.595152	0.339887	hyper	1322	ENSMUSG00000071661	Zbtb3
chr11	30753754	30754118	3	365	12.0238	0.300987	0.580323	0.279336	hyper	842	ENSMUSG00000083990	Gm12101
chr2	145122709	145122744	3	36	11.0485	0.279329	0.678908	0.399579	hyper	45008	ENSMUSG00000063873	Slc24a3
